# More than just hitchhikers: a survey of bacterial communities associated with diatoms originating from marine reptiles

**DOI:** 10.1101/2022.04.19.488760

**Authors:** Klara Filek, Liesbeth Lebbe, Anne Willems, Peter Chaerle, Wim Vyverman, Marta Žižek, Sunčica Bosak

## Abstract

Diatoms and bacteria are known for being the first colonizers of submerged surfaces including the skin of marine reptiles. Sea turtle carapace and skin harbour diverse prokaryotic and eukaryotic microbial taxa, including several epizoic diatoms. However, the importance of diatom-bacteria associations is hardly investigated in biofilms associated with animal hosts. This study provides a detailed inventory of diatoms, bacteria, and diatom-associated bacteria originating from several loggerhead sea turtles using a combination of metabarcoding and culturing approaches. Carapace and skin samples *rbcL* and 16S rRNA amplicon sequencing showed a high diversity of diatoms and bacteria, respectively. Cultures of putative epizoic and non-epizoic diatom strains contained from 18 to 101 bacterial amplicon sequence variants (ASVs) and their bacterial assemblages strongly reflected those of their source host. Diatom strains allowed for enrichment and isolation of rare-in-source bacterial families such as *Marinobacteraceae, Alteromonadaceae*, and *Alcanivoracaceae*. When accounting for phylogenetic relationships between bacterial ASVs, we observed related diatom genera might retain related microbial taxa in culture, regardless of the source environment. These data provide deeper insights into several levels of sea turtle epizoic diatom and bacterial communities, and reveal the potential of epizoic biofilms as a source of novel microbes and possibly important diatom-bacteria associations.
