## Supplementary for "More than just hitchhikers: a survey of bacterial communities associated with diatoms originating from marine reptiles": Supplementary_Table_S1.csv

diatom_sequencing_sample_id	diatom_strain_id	bosak_lab_id	scientific_name	dcg_number	turtle_id	source_sample_id	source_sample_type	host_relation	16s_rrna_ngs_seq	bacterial_isolates	rbcL_consensus_available	sea_turtle_information	sem_micrographs_available	source_sample_collection_date_YYYY_MM_DD	diatom_isolation_date_YYYY_MM_DD	culture_dna_harvest_date_YYYY_MM_DD	source_sample_collected_by	sampling_location	diatom_isolated_by	diatom_isolation_location
KF0052-1	DM0052	PMFTB0052	Achnanthes elongata	DCG1133	ID034	TB89	carapace	epizoic	yes	no	yes	Adult female (CCL = 72 cm) in good clinical condition, sampled before admission to The Sea Turtle Clinic in Bari, Italy (caught during trawling)	yes	2019-01-22	2019-02-04	2020-11-29	Adriana Trotta	Centro cura tartarughe marine Bari, IT	Klara Filek	PMF, Zagreb, Croatia
KF0052-2	DM0052	PMFTB0052	Achnanthes elongata	DCG1133	ID034	TB89	carapace	epizoic	yes	no	yes	Adult female (CCL = 72 cm) in good clinical condition, sampled before admission to The Sea Turtle Clinic in Bari, Italy (caught during trawling)	yes	2019-01-22	2019-02-04	2020-12-05	Adriana Trotta	Centro cura tartarughe marine Bari, IT	Klara Filek	PMF, Zagreb, Croatia
KF0053-2	DM0053	PMFTB0053	Achnanthes elongata	DCG1129	ID034	TB89	carapace	epizoic	yes	yes	yes	Adult female (CCL = 72 cm) in good clinical condition, sampled before admission to The Sea Turtle Clinic in Bari, Italy (caught during trawling)	yes	2019-01-22	2019-02-04	2020-12-29	Adriana Trotta	Centro cura tartarughe marine Bari, IT	Klara Filek	PMF, Zagreb, Croatia
KF0053-3	DM0053	PMFTB0053	Achnanthes elongata	DCG1129	ID034	TB89	carapace	epizoic	yes	yes	yes	Adult female (CCL = 72 cm) in good clinical condition, sampled before admission to The Sea Turtle Clinic in Bari, Italy (caught during trawling)	yes	2019-01-22	2019-02-04	2020-12-05	Adriana Trotta	Centro cura tartarughe marine Bari, IT	Klara Filek	PMF, Zagreb, Croatia
KF0054-1	DM0054	PMFTB0054	Achnanthes elongata	DCG1134	ID034	TB89	carapace	epizoic	yes	no	yes	Adult female (CCL = 72 cm) in good clinical condition, sampled before admission to The Sea Turtle Clinic in Bari, Italy (caught during trawling)	yes	2019-01-22	2019-02-04	2020-12-05	Adriana Trotta	Centro cura tartarughe marine Bari, IT	Klara Filek	PMF, Zagreb, Croatia
KF0054-2	DM0054	PMFTB0054	Achnanthes elongata	DCG1134	ID034	TB89	carapace	epizoic	yes	no	yes	Adult female (CCL = 72 cm) in good clinical condition, sampled before admission to The Sea Turtle Clinic in Bari, Italy (caught during trawling)	yes	2019-01-22	2019-02-04	2020-12-11	Adriana Trotta	Centro cura tartarughe marine Bari, IT	Klara Filek	PMF, Zagreb, Croatia
KF0060-2	DM0060	PMFTB0060	Achnanthes elongata	DCG1130	ID034	TB89	carapace	epizoic	yes	yes	yes	Adult female (CCL = 72 cm) in good clinical condition, sampled before admission to The Sea Turtle Clinic in Bari, Italy (caught during trawling)	yes	2019-01-22	2019-02-13	2020-11-15	Adriana Trotta	Centro cura tartarughe marine Bari, IT	Lucija Kanjer	PMF, Zagreb, Croatia
KF0060-3	DM0060	PMFTB0060	Achnanthes elongata	DCG1130	ID034	TB89	carapace	epizoic	yes	yes	yes	Adult female (CCL = 72 cm) in good clinical condition, sampled before admission to The Sea Turtle Clinic in Bari, Italy (caught during trawling)	yes	2019-01-22	2019-02-13	2020-11-29	Adriana Trotta	Centro cura tartarughe marine Bari, IT	Lucija Kanjer	PMF, Zagreb, Croatia
KF0070-1	DM0070	PMFTB0070	Amphora sp. 1	DCG1147	ID034	TB89	carapace	non-epizoic	yes	no	yes	Adult female (CCL = 72 cm) in good clinical condition, sampled before admission to The Sea Turtle Clinic in Bari, Italy (caught during trawling)	yes	2019-01-22	2019-02-12	2020-11-15	Adriana Trotta	Centro cura tartarughe marine Bari, IT	Lucija Kanjer	PMF, Zagreb, Croatia
KF0070-2	DM0070	PMFTB0070	Amphora sp. 1	DCG1147	ID034	TB89	carapace	non-epizoic	yes	no	yes	Adult female (CCL = 72 cm) in good clinical condition, sampled before admission to The Sea Turtle Clinic in Bari, Italy (caught during trawling)	yes	2019-01-22	2019-02-12	2020-11-29	Adriana Trotta	Centro cura tartarughe marine Bari, IT	Lucija Kanjer	PMF, Zagreb, Croatia
KF0077-2	DM0077	PMFTB0077	Poulinea lepidochelicola	DCG1136	ID034	TB90	skin	epizoic	yes	yes	yes	Adult female (CCL = 72 cm) in good clinical condition, sampled before admission to The Sea Turtle Clinic in Bari, Italy (caught during trawling)	yes	2019-01-22	2019-02-27	2020-11-29	Adriana Trotta	Centro cura tartarughe marine Bari, IT	Klara Filek	PMF, Zagreb, Croatia
KF0077-3	DM0077	PMFTB0077	Poulinea lepidochelicola	DCG1136	ID034	TB90	skin	epizoic	yes	yes	yes	Adult female (CCL = 72 cm) in good clinical condition, sampled before admission to The Sea Turtle Clinic in Bari, Italy (caught during trawling)	yes	2019-01-22	2019-02-27	2020-12-05	Adriana Trotta	Centro cura tartarughe marine Bari, IT	Klara Filek	PMF, Zagreb, Croatia
KF0123-2	DM0123	PMFTB0123	Diploneis sp.	DCG1148	ID047	TB115	carapace	non-epizoic	yes	no	yes	Unknown sex (CCL = 53.5 cm) sampled during short term rehabilitation at Aquarium Pula, Croatia	yes	2019-05-08	2019-06-27	2020-11-07	Lucija Kanjer	Aquarium Pula, Croatia	Antonija Matek	PMF, Zagreb, Croatia
KF0123-3	DM0123	PMFTB0123	Diploneis sp.	DCG1148	ID047	TB115	carapace	non-epizoic	yes	no	yes	Unknown sex (CCL = 53.5 cm) sampled during short term rehabilitation at Aquarium Pula, Croatia	yes	2019-05-08	2019-06-27	2020-11-15	Lucija Kanjer	Aquarium Pula, Croatia	Antonija Matek	PMF, Zagreb, Croatia
KF0129-2	DM0129	PMFTB0129	Diploneis sp.	DCG1149	ID047	TB115	carapace	non-epizoic	yes	yes	yes	Unknown sex (CCL = 53.5 cm) sampled during short term rehabilitation at Aquarium Pula, Croatia	yes	2019-05-08	2019-06-27	2020-11-15	Lucija Kanjer	Aquarium Pula, Croatia	Antonija Matek	PMF, Zagreb, Croatia
KF0129-3	DM0129	PMFTB0129	Diploneis sp.	DCG1149	ID047	TB115	carapace	non-epizoic	yes	yes	yes	Unknown sex (CCL = 53.5 cm) sampled during short term rehabilitation at Aquarium Pula, Croatia	yes	2019-05-08	2019-06-27	2020-11-21	Lucija Kanjer	Aquarium Pula, Croatia	Antonija Matek	PMF, Zagreb, Croatia
KF0136-2	DM0136	PMFTB0136	Diploneis sp.	DCG1150	ID047	TB115N	carapace	non-epizoic	yes	no	no	Unknown sex (CCL = 53.5 cm) sampled again during short term rehabilitation at Aquarium Pula, Croatia	yes	2019-06-09	2019-07-02	2020-11-15	Sunčica Bosak	Aquarium Pula, Croatia	Klara Filek	PMF, Zagreb, Croatia
KF0136-3	DM0136	PMFTB0136	Diploneis sp.	DCG1150	ID047	TB115N	carapace	non-epizoic	yes	no	no	Unknown sex (CCL = 53.5 cm) sampled again during short term rehabilitation at Aquarium Pula, Croatia	yes	2019-06-09	2019-07-02	2020-12-05	Sunčica Bosak	Aquarium Pula, Croatia	Klara Filek	PMF, Zagreb, Croatia
KF0147-1	DM0147	PMFTB0147	Fallacia sp.	DCG1137	ID047	TB115N	carapace	non-epizoic	yes	yes	yes	Unknown sex (CCL = 53.5 cm) sampled again during short term rehabilitation at Aquarium Pula, Croatia	yes	2019-06-09	2019-07-02	2020-11-01	Sunčica Bosak	Aquarium Pula, Croatia	Klara Filek	PMF, Zagreb, Croatia
KF0147-3	DM0147	PMFTB0147	Fallacia sp.	DCG1137	ID047	TB115N	carapace	non-epizoic	yes	yes	yes	Unknown sex (CCL = 53.5 cm) sampled again during short term rehabilitation at Aquarium Pula, Croatia	yes	2019-06-09	2019-07-02	2020-11-15	Sunčica Bosak	Aquarium Pula, Croatia	Klara Filek	PMF, Zagreb, Croatia
KF0150-1	DM0150	PMFTB0150	Achnanthes squaliformis	DCG1138	ID010	TB139	carapace	epizoic	yes	yes	yes	Adult female (CCL = 69.7 cm) sampled post rehabilitation (head injury) after approximately 4 months in an open seawater pool at Brijuni Islands, Croatia	yes	2019-10-25	2019-10-30	2020-11-07	Sunčica Bosak and Karin Gobić Medica	Aquarium Pula, Croatia	Klara Filek	PMF, Zagreb, Croatia
KF0150-3	DM0150	PMFTB0150	Achnanthes squaliformis	DCG1138	ID010	TB139	carapace	epizoic	yes	yes	yes	Adult female (CCL = 69.7 cm) sampled post rehabilitation (head injury) after approximately 4 months in an open seawater pool at Brijuni Islands, Croatia	yes	2019-10-25	2019-10-30	2020-12-05	Sunčica Bosak and Karin Gobić Medica	Aquarium Pula, Croatia	Klara Filek	PMF, Zagreb, Croatia
KF0168-2	DM0168	PMFTB0168	Achnanthes elongata	DCG1151	ID073	TB155	carapace	epizoic	yes	no	yes	Unknown sex (CCL = 32.2 cm) sampled during rehabilitation (neck and flipper injury) at Aquarium Pula, Croatia	yes	2019-11-20	2019-12-03	2020-11-29	Sunčica Bosak	Aquarium Pula, Croatia	Sunčica Bosak	PMF, Zagreb, Croatia
KF0168-3	DM0168	PMFTB0168	Achnanthes elongata	DCG1151	ID073	TB155	carapace	epizoic	yes	no	yes	Unknown sex (CCL = 32.2 cm) sampled during rehabilitation (neck and flipper injury) at Aquarium Pula, Croatia	yes	2019-11-20	2019-12-03	2020-12-05	Sunčica Bosak	Aquarium Pula, Croatia	Sunčica Bosak	PMF, Zagreb, Croatia
KF0170-2	DM0170	PMFTB0170	Achnanthes elongata	DCG1131	ID073	TB155	carapace	epizoic	yes	yes	yes	Unknown sex (CCL = 32.2 cm) sampled during rehabilitation (neck and flipper injury) at Aquarium Pula, Croatia	yes	2019-11-20	2019-11-21	2020-11-15	Sunčica Bosak	Aquarium Pula, Croatia	Sunčica Bosak	PMF, Zagreb, Croatia
KF0170-3	DM0170	PMFTB0170	Achnanthes elongata	DCG1131	ID073	TB155	carapace	epizoic	yes	yes	yes	Unknown sex (CCL = 32.2 cm) sampled during rehabilitation (neck and flipper injury) at Aquarium Pula, Croatia	yes	2019-11-20	2019-11-21	2020-11-29	Sunčica Bosak	Aquarium Pula, Croatia	Sunčica Bosak	PMF, Zagreb, Croatia
KF0177-2	DM0177	PMFTB0177	Achnanthes squaliformis	DCG1132	ID010	TB139	carapace	epizoic	yes	yes	yes	Adult female (CCL = 69.7 cm) sampled post rehabilitation (head injury) after approximately 4 months in an open seawater pool at Brijuni Islands, Croatia	yes	2019-10-25	2019-12-18	2020-11-07	Sunčica Bosak and Karin Gobić Medica	Aquarium Pula, Croatia	Maja Mucko	PMF, Zagreb, Croatia
KF0177-3	DM0177	PMFTB0177	Achnanthes squaliformis	DCG1132	ID010	TB139	carapace	epizoic	yes	yes	yes	Adult female (CCL = 69.7 cm) sampled post rehabilitation (head injury) after approximately 4 months in an open seawater pool at Brijuni Islands, Croatia	yes	2019-10-25	2019-12-18	2020-11-21	Sunčica Bosak and Karin Gobić Medica	Aquarium Pula, Croatia	Maja Mucko	PMF, Zagreb, Croatia
KF0178-2	DM0178	PMFTB0178	Nitzschia sp.	DCG1152	ID010	TB140	skin	non-epizoic	yes	no	no	Adult female (CCL = 69.7 cm) sampled post rehabilitation (head injury) after approximately 4 months in an open seawater pool at Brijuni Islands, Croatia	yes	2019-10-25	2019-12-18	2020-11-21	Sunčica Bosak and Karin Gobić Medica	Aquarium Pula, Croatia	Maja Mucko	PMF, Zagreb, Croatia
KF0178-3	DM0178	PMFTB0178	Nitzschia sp.	DCG1152	ID010	TB140	skin	non-epizoic	yes	no	no	Adult female (CCL = 69.7 cm) sampled post rehabilitation (head injury) after approximately 4 months in an open seawater pool at Brijuni Islands, Croatia	yes	2019-10-25	2019-12-18	2020-11-29	Sunčica Bosak and Karin Gobić Medica	Aquarium Pula, Croatia	Maja Mucko	PMF, Zagreb, Croatia
KF0179-2	DM0179	PMFTB0179	Entomoneis sp.	DCG1153	ID010	TB140	skin	non-epizoic	yes	no	yes	Adult female (CCL = 69.7 cm) sampled post rehabilitation (head injury) after approximately 4 months in an open seawater pool at Brijuni Islands, Croatia	yes	2019-10-25	2019-12-18	2020-11-07	Sunčica Bosak and Karin Gobić Medica	Aquarium Pula, Croatia	Maja Mucko	PMF, Zagreb, Croatia
KF0179-3	DM0179	PMFTB0179	Entomoneis sp.	DCG1153	ID010	TB140	skin	non-epizoic	yes	no	yes	Adult female (CCL = 69.7 cm) sampled post rehabilitation (head injury) after approximately 4 months in an open seawater pool at Brijuni Islands, Croatia	yes	2019-10-25	2019-12-18	2020-11-21	Sunčica Bosak and Karin Gobić Medica	Aquarium Pula, Croatia	Maja Mucko	PMF, Zagreb, Croatia
KF0181-2	DM0181	PMFTB0181	Psammodictyon panduriforme	DCG1141	ID073	TB155	carapace	non-epizoic	yes	yes	yes	Unknown sex (CCL = 32.2 cm) sampled during rehabilitation (neck and flipper injury) at Aquarium Pula, Croatia	yes	2019-11-20	2019-12-18	2020-11-15	Sunčica Bosak	Aquarium Pula, Croatia	Maja Mucko	PMF, Zagreb, Croatia
KF0181-3	DM0181	PMFTB0181	Psammodictyon panduriforme	DCG1141	ID073	TB155	carapace	non-epizoic	yes	yes	yes	Unknown sex (CCL = 32.2 cm) sampled during rehabilitation (neck and flipper injury) at Aquarium Pula, Croatia	yes	2019-11-20	2019-12-18	2020-11-29	Sunčica Bosak	Aquarium Pula, Croatia	Maja Mucko	PMF, Zagreb, Croatia
KF0182-1	DM0182	PMFTB0182	Amphora sp. 2	DCG1154	ID073	TB155	carapace	non-epizoic	yes	no	yes	Unknown sex (CCL = 32.2 cm) sampled during rehabilitation (neck and flipper injury) at Aquarium Pula, Croatia	yes	2019-11-20	2019-12-18	2020-12-05	Sunčica Bosak	Aquarium Pula, Croatia	Maja Mucko	PMF, Zagreb, Croatia
KF0182-2	DM0182	PMFTB0182	Amphora sp. 2	DCG1154	ID073	TB155	carapace	non-epizoic	yes	no	yes	Unknown sex (CCL = 32.2 cm) sampled during rehabilitation (neck and flipper injury) at Aquarium Pula, Croatia	yes	2019-11-20	2019-12-18	2020-12-11	Sunčica Bosak	Aquarium Pula, Croatia	Maja Mucko	PMF, Zagreb, Croatia
KF0183-1	DM0183	PMFTB0183	Psammodictyon sp.	DCG1142	ID073	TB155	carapace	non-epizoic	yes	yes	yes	Unknown sex (CCL = 32.2 cm) sampled during rehabilitation (neck and flipper injury) at Aquarium Pula, Croatia	yes	2019-11-20	2019-12-18	2020-11-01	Sunčica Bosak	Aquarium Pula, Croatia	Maja Mucko	PMF, Zagreb, Croatia
KF0183-2	DM0183	PMFTB0183	Psammodictyon sp.	DCG1142	ID073	TB155	carapace	non-epizoic	yes	yes	yes	Unknown sex (CCL = 32.2 cm) sampled during rehabilitation (neck and flipper injury) at Aquarium Pula, Croatia	yes	2019-11-20	2019-12-18	2020-11-29	Sunčica Bosak	Aquarium Pula, Croatia	Maja Mucko	PMF, Zagreb, Croatia
