## Supplementary for "More than just hitchhikers: a survey of bacterial communities associated with diatoms originating from marine reptiles": Supplementary_Table_S2.csv

strain_ID	manuscript_ID	voucher_strain_ID	organism	scientific_name	source_sample	BCCM_DCG_LMG_code	sequenced_marker_gene	accession_code_genbank
KF0052	DM0052	PMFTB0052	diatom	Achnanthes elongata	TB89	DCG1133	rbcL	OM686876
KF0053	DM0053	PMFTB0053	diatom	Achnanthes elongata	TB89	DCG1129	rbcL	OM686877
KF0054	DM0054	PMFTB0054	diatom	Achnanthes elongata	TB89	DCG1134	rbcL	OM686878
KF0060	DM0060	PMFTB0060	diatom	Achnanthes elongata	TB89	DCG1130	rbcL	OM686879
KF0070	DM0070	PMFTB0070	diatom	Amphora sp. 1	TB89	DCG1147	rbcL	OM686880
KF0077	DM0077	PMFTB0077	diatom	Poulinea lepidochelicola	TB90	DCG1136	rbcL	OM686881
KF0123	DM0123	PMFTB0123	diatom	Diploneis sp.	TB115	DCG1148	rbcL	OM686882
KF0129	DM0129	PMFTB0129	diatom	Diploneis sp.	TB115	DCG1149	rbcL	OM686883
KF0136	DM0136	PMFTB0136	diatom	Diploneis sp.	TB115N	DCG1150	rbcL	NA
KF0147	DM0147	PMFTB0147	diatom	Fallacia sp.	TB115N	DCG1137	rbcL	OM686884
KF0150	DM0150	PMFTB0150	diatom	Achnanthes squaliformis	TB139	DCG1138	rbcL	OM686885
KF0168	DM0168	PMFTB0168	diatom	Achnanthes elongata	TB155	DCG1151	rbcL	OM686886
KF0170	DM0170	PMFTB0170	diatom	Achnanthes elongata	TB155	DCG1131	rbcL	OM686887
KF0177	DM0177	PMFTB0177	diatom	Achnanthes squaliformis	TB139	DCG1132	rbcL	OM686888
KF0178	DM0178	PMFTB0178	diatom	Nitzschia sp.	TB140	DCG1152	rbcL	NA
KF0179	DM0179	PMFTB0179	diatom	Entomoneis sp.	TB140	DCG1153	rbcL	OM686889
KF0181	DM0181	PMFTB0181	diatom	Psammodictyon panduriforme	TB155	DCG1141	rbcL	OM686890
KF0182	DM0182	PMFTB0182	diatom	Amphora sp. 2	TB155	DCG1154	rbcL	OM686891
KF0183	DM0183	PMFTB0183	diatom	Psammodictyon sp.	TB155	DCG1142	rbcL	OM686892
R-82832	NA	NA	bacteria	Sulfitobacter sp.	KF0053	R-82832	16S rRNA	ON040652
R-82833	NA	NA	bacteria	Alcanivorax borkumensis	KF0053	R-82833	16S rRNA	OM959199
R-82834	NA	NA	bacteria	Marinobacter goseongensis	KF0053	R-82834	16S rRNA	OM959211
R-82835	NA	NA	bacteria	Thalassospira sp.	KF0053	R-82835	16S rRNA	OM959191
R-82840	NA	NA	bacteria	Alteromonas sp.	KF0053	R-82840	16S rRNA	OM959200
R-82849	NA	NA	bacteria	Marinobacter sp.	KF0077	R-82849	16S rRNA	OM959219
R-82850	NA	NA	bacteria	Alcanivorax borkumensis	KF0077	R-82850	16S rRNA	OM959185
R-82851	NA	NA	bacteria	Sulfitobacter sp.	KF0077	R-82851	16S rRNA	OM959188
R-82852	NA	NA	bacteria	Tritonibacter scottomollicae	KF0077	R-82852	16S rRNA	OM959207
R-82853	NA	NA	bacteria	Celeribacter baekdonensis	KF0077	R-82853	16S rRNA	OM959196
R-82860	NA	NA	bacteria	Alcanivorax venustensis	KF0077	R-82860	16S rRNA	OM959217
R-82862	NA	NA	bacteria	Alteromonas sp.	KF0077	R-82862	16S rRNA	OM959202
R-82863	NA	NA	bacteria	Alcanivorax borkumensis	KF0077	R-82863	16S rRNA	OM959186
R-82880	NA	NA	bacteria	Flavobacteriaceae sp.	KF0170	R-82880	16S rRNA	OM959214
R-82882	NA	NA	bacteria	Jindonia sp.	KF0170	R-82882	16S rRNA	OM959189
R-82884	NA	NA	bacteria	Sulfitobacter mediterraneus	KF0170	R-82884	16S rRNA	OM959220
R-82885	NA	NA	bacteria	Alcanivorax borkumensis	KF0170	R-82885	16S rRNA	OM959215
R-82891	NA	NA	bacteria	Acinetobacter lwoffii	KF0177	R-82891	16S rRNA	OM959216
R-82892	NA	NA	bacteria	Winogradskyella sediminis	KF0177	R-82892	16S rRNA	OM959195
R-82893	NA	NA	bacteria	Alcanivorax borkumensis	KF0177	R-82893	16S rRNA	ON040653
R-82896	NA	NA	bacteria	Alteromonas sp.	KF0177	R-82896	16S rRNA	OM959213
R-82898	NA	NA	bacteria	Alteromonas sp.	KF0177	R-82898	16S rRNA	OM959205
R-82899	NA	NA	bacteria	Flavobacteriaceae sp.	KF0177	R-82899	16S rRNA	OM959201
R-82900	NA	NA	bacteria	Hoeflea halophila	KF0177	R-82900	16S rRNA	OM959190
R-82901	NA	NA	bacteria	Tritonibacter mobilis	KF0177	R-82901	16S rRNA	OM959193
R-82902	NA	NA	bacteria	Leisingera sp.	KF0150	R-82902	16S rRNA	OM959208
R-82904	NA	NA	bacteria	Roseibium aggregatum	KF0150	R-82904	16S rRNA	OM959209
R-82905	NA	NA	bacteria	Spongiibacter marinus	KF0150	R-82905	16S rRNA	OM959218
R-82906	NA	NA	bacteria	Alteromonas sp.	KF0150	R-82906	16S rRNA	OM959197
R-82911	NA	NA	bacteria	Marinobacter litoralis	KF0147	R-82911	16S rRNA	OM959198
R-82912	NA	NA	bacteria	Ruegeria sp.	KF0147	R-82912	16S rRNA	OM959212
R-82915	NA	NA	bacteria	Actibacterium sp.	KF0147	R-82915	16S rRNA	OM959203
R-82922	NA	NA	bacteria	Ruegeria sp.	KF0147	R-82922	16S rRNA	ON040654
R-82923	NA	NA	bacteria	Shimia sp.	KF0181	R-82923	16S rRNA	OM959194
R-82930	NA	NA	bacteria	Maribacter dokdonensis	KF0181	R-82930	16S rRNA	OM959184
R-82937	NA	NA	bacteria	Alteromonas sp.	KF0183	R-82937	16S rRNA	OM959206
R-82938	NA	NA	bacteria	Polaribacter sp.	KF0183	R-82938	16S rRNA	OM959204
R-82945	NA	NA	bacteria	Roseibium sp.	KF0129	R-82945	16S rRNA	OM959192
R-82951	NA	NA	bacteria	Antarctobacter heliothermus	KF0129	R-82951	16S rRNA	OM959210
R-82952	NA	NA	bacteria	Thalassospira sp.	KF0129	R-82952	16S rRNA	OM959187
