## Supplementary for "More than just hitchhikers: a survey of bacterial communities associated with diatoms originating from marine reptiles": Supplementary_Table_S3.csv

Primer_name	Sequence	Description	Source
rbcL40+	GGA CTC GAA TYA AAA GTG ACC G	rbcL initial and nested PCR forward primer	Theriot et al. 2015
rbcL1444-	GCG AAA TCA GCT GTA TCT GTW G	rbcL initial PCR reverse primer	Theriot et al. 2015
rbcL1255-	TTG GTG CAT TTG ACC ACA GT	rbcL nested PCR reverse primer	Theriot et al. 2015
rbcL404+	GCT TTA CGT TTA GAA GAT ATG	rbcL sanger sequencing forward	Theriot et al. 2015
rbcL587-	GTC TAA ACC ACC TTT TAA MCC TTC	rbcL sanger sequencing reverse	Theriot et al. 2015
515F	GTG YCA GCM GCC GCG GTA A	16S V4 region NGS amplicon sequencing forward primer	Parada et al. 2016
806R	GGA CTA CNV GGG TWT CTA AT	16S V4 region NGS amplicon sequencing reverse primer	Aprill et al. 2015
Diat_rbcL123F_708F	AGG TGA AYW AAA GGT TCW TAY TTA AA	rbcL marker gene NGS amplicon sequencing forward primer	this study, modified from Vasselon et al. 2017
Diat_rbcL12R_708F	CCT CTA ATT TAC CWA CNA CWG	rbcL marker gene NGS amplicon sequencing reverse primer	this study, modified from Vasselon et al. 2017
pA/8f	AGA GTT TGA TCC TGG CTC AG	Bacterial 16S rRNA PCR primer	Edwards et al. 1989
pH/20r	AAG GAG GTG ATC CAG CCG CA	Bacterial 16S rRNA PCR primer	Edwards et al. 1989
BLK1	GTA TTA CCG CGG CTG CTG GCA	16S rRNA partial sanger sequencing primer	Cleenwerck et al. 2007
16F358	CTC CTA CGG GAG GCA GCA GT	16S rRNA full length sanger sequencing primer	Coenye et al. 1999
16F536	CAG CAG CCG CGG TAA TAC	16S rRNA full length sanger sequencing primer	Coenye et al. 1999
16F926	AAC TCA AAG GAA TTG ACG G	16S rRNA full length sanger sequencing primer	Coenye et al. 1999
16F1112	AGT CCC GCA ACG AGC GCA AC	16S rRNA full length sanger sequencing primer	Coenye et al. 1999
16F1241	GCT ACA CAC GTG CTA CAA TG	16S rRNA full length sanger sequencing primer	Coenye et al. 1999
16R339	ACT GCT GCC TCC CGT AGG AG	16S rRNA full length sanger sequencing primer	Coenye et al. 1999
16R519	GTA TTA CCG CGG CTG CTG	16S rRNA full length sanger sequencing primer	Coenye et al. 1999
16R1093	GTT GCG CTC GTT GCG GGA CT	16S rRNA full length sanger sequencing primer	Coenye et al. 1999
