## Supplementary for "More than just hitchhikers: a survey of bacterial communities associated with diatoms originating from marine reptiles": Supplementary_Table_S6.csv

asv	id	sequence	taxon	confidence	matching_bacterial_strain_code	bact_id	KF0052	KF0053	KF0054	KF0060	KF0070	KF0077	KF0123	KF0129	KF0136	KF0147	KF0150	KF0168	KF0170	KF0177	KF0178	KF0179	KF0181	KF0182	KF0183	TB89	TB90	TB115	TB139	TB140	TB155
3270	3b5e5025d3eb814d0abf098474ba41c7	TACGGAGGGTGCGAGCGTTAATCGGAATTACTGGGCGTAAAGCGCACGCAGGCGGTTTGTTAAGCTAGATGTGAAAGCCCCGGGCTCAACCTGGGATGGTCATTTAGAACTGGCAGACTAGAGTCTTGGAGAGGGGAGTGGAATTCCAGGTGTAGCGGTGAAATGCGTAGATATCTGGAGGAACATCAGTGGCGAAGGCGACTCCCTGGCCAAAGACTGACGCTCATGTGCGAAAGTGTGGGTAGCGAACAGG	d__Bacteria; p__Proteobacteria; c__Gammaproteobacteria; o__Alteromonadales; f__Alteromonadaceae; g__Alteromonas	0.832839735	R-82898, R-82937, R-82896	Alteromonas sp.	0.17430819	0	0.099965953	4.35147E-05	0.13047512	0.046135588	0.032589246	0.074840352	0	0	0	0	0.000165991	0.045116476	0	0.250213605	0.053823894	0	0.01962941	0	0	0.00064166	0.002873034	0.000870686	0.000753614
3328	073633bb2b176ae1524deafcd2e3a478	TACGGAGGGTGCAAGCGTTAATCGGAATTACTGGGCGTAAAGCGCGCGTAGGTGGTTGAGTAAGCGAGATGTGAAAGCCCCGGGCTTAACCTGGGAACGGCATTTCGAACTGCTCGGCTAGAGTGTGGTAGAGGGTAGTGGAATTTCCTGTGTAGCGGTGAAATGCGTAGATATAGGAAGGAACACCAGTGGCGAAGGCGGCTACCTGGACCAACACTGACACTGAGGTGCGAAAGCGTGGGGAGCAAACAGG	d__Bacteria; p__Proteobacteria; c__Gammaproteobacteria; o__Alteromonadales; f__Marinobacteraceae; g__Marinobacter	0.999774648	R-82911	Marinobacter litoralis	0	0	0	0.040501289	0	0	0.11829124	0.065368458	0.689095741	0.891841331	0.000497161	0.000177214	0	0.000874426	0	0	0	6.61578E-05	0	0	0	0	0	0	0
2984	ead8d403656990799eaf6cca44437364	TACGAAAGGGGCAAGCGTTGTTCGGATTTACTGGGCGTAAAGGGCACGCAGGCGGTCTTGCCAGTCAGGGGTGAAAGCCCGGGGCTCAACCCCGGAACTGCCTCTGATACTGCAAGACTAGAGACTAGGAGAGGGTGGTGGAATTCCCAGTGTAGAGGTGAAATTCGTAGATATTGGGAGGAACACCAGAGGCGAAGGCGGCCACCTGGACTAGATCTGACGCTCAGGTGCGAAAGCGTGGGGAGCAAACAGG	d__Bacteria; p__Proteobacteria; c__Alphaproteobacteria; o__Rhodospirillales; f__Thalassospiraceae; g__Thalassospira	1	R-82952	Thalassospira sp.	0	0	0	0	0	0	0.048429204	0.035263377	0	0	0	0	0	0	0	0	0	0	0	0	0	0	0	0	0
2981	67c65f370313e6795ae331b8263403b7	TACGAAAGGGGCTAGCGTTGTTCGGATTTACTGGGCGTAAAGGGCACGCAGGCGGTCTTGCCAGTCAGGGGTGAAAGCCCGGGGCTCAACCCCGGAACTGCCTCTGATACTGCAAGACTAGAGACTAGGAGAGGGTGGTGGAATTCCCAGTGTAGAGGTGAAATTCGTAGATATTGGGAGGAACACCAGAGGCGAAGGCGGCCACCTGGACTAGATCTGACGCTCAGGTGCGAAAGCGTGGGGAGCAAACAGG	d__Bacteria; p__Proteobacteria; c__Alphaproteobacteria; o__Rhodospirillales; f__Thalassospiraceae; g__Thalassospira	1	R-82835	Thalassospira sp.	7.63728E-05	0.064185987	0.008956866	0	0.028822662	0	0	0.020926016	0	0.00540301	0	0	0	0	0.037073776	0	0.000496073	0	0	0	0	0	0	0	0
2688	3b8d494f19cde67eeb66733c7f5bf5cc	TACGGAGGGGGTTAGCGTTGTTCGGAATTACTGGGCGTAAAGCGCGCGTAGGCGGACCAGAAAGTATGGGGTGAAATCCCAGGGCTCAACCCTGGAACTGCCTCATAAACTCCTGGTCTTGAGTTCGAGAGAGGTGAGTGGAATTCCGAGTGTAGAGGTGAAATTCGTAGATATTCGGAGGAACACCAGTGGCGAAGGCGGCTCACTGGCTCGATACTGACGCTGAGGTGCGAAAGTGTGGGGAGCAAACAGG	d__Bacteria; p__Proteobacteria; c__Alphaproteobacteria; o__Rhodobacterales; f__Rhodobacteraceae	0.999965989	R-82951	Antarctobacter heliothermus	0	0	0	0	0	0	0.029333255	0.00665623	0	0.019408992	0	0	0	0	0	0	0	0	0	0	0	0	0	0	0
2678	3050d74515c578bf6403c227d5697ebf	TACGGAGGGGGTTAGCGTTGTTCGGAATTACTGGGCGTAAAGCGCACGTAGGCGGACTAGTCAGTCAGAGGTGAAATCCCAGGGCTCAACCCTGGAACTGCCTTTGATACTGCTAGTCTTGAGTTCGAGAGAGGTAAGTGGAATTCCGAGTGTAGAGGTGAAATTCGTAGATATTCGGAGGAACACCAGTGGCGAAGGCGGCTTACTGGCTCGATACTGACGCTGAGGTGCGAAAGTGTGGGGAGCAAACAGG	d__Bacteria; p__Proteobacteria; c__Alphaproteobacteria; o__Rhodobacterales; f__Rhodobacteraceae	0.999977693	R-82853	Celeribacter baekdonensis	0.218426211	0	0	0.084842749	0.064108776	0.033044059	0	0.002871977	0	0	0	0	0	0	0	0	0	0	0	0	0	0	0	0	0
3272	abe4546ada79d04e094fa1e005a76d71	TACGGAGGGTGCGAGCGTTAATCGGAATTACTGGGCGTAAAGCGCACGCAGGCGGTTTGTTAAGCTAGATGTGAAAGCCCCGGGCTCAACCTGGGACGGTCATTTAGAACTGGCAGACTAGAGTCTTGGAGAGGGGAGTGGAATTCCAGGTGTAGCGGTGAAATGCGTAGATATCTGGAGGAACATCAGTGGCGAAGGCGACTCCCTGGCCAAAGACTGACGCTCATGTGCGAAAGTGTGGGTAGCGAACAGG	d__Bacteria; p__Proteobacteria; c__Gammaproteobacteria; o__Alteromonadales; f__Alteromonadaceae; g__Alteromonas	0.820066597	R-82840, R-82862	Alteromonas sp.	0.078994934	0.032052827	0.034334652	0	0	0	0	0.001452883	0	0	0	0	0	0	0	0	0	0	0	0	0	0	0	0	0
2615	8358e33310dd49744fa5dcc3c85ca87c	TACGAAGGGGGCTAGCGTTGTTCGGAATCACTGGGCGTAAAGCGCACGTAGGCGGACTTTTAAGTCAGGGGTGAAATCCCGGGGCTCAACCCCGGAACTGCCTTTGATACTGGAAGTCTTGAGTCCGAGAGAGGTGAGTGGAACTCCGAGTGTAGAGGTGAAATTCGTAGATATTCGGAAGAACACCAGTGGCGAAGGCGGCTCACTGGCTCGGTACTGACGCTGAGGTGCGAAAGCGTGGGGAGCAAACAGG	d__Bacteria; p__Proteobacteria; c__Alphaproteobacteria; o__Rhizobiales; f__Stappiaceae; g__Labrenzia	0.918308667	R-82945, R-82904	Roseibium sp., Roseibium aggregatum	0	0	0	0	0	0	0	0.001182579	0	0	0.000983273	0	0	0	0	0	0	0	0	0	0	0	0	0	0
3692	ba3f7ff855a5a4761432db829b538697	TACGAAAGGTGCGAGCGTTAATCGGAATTACTGGGCGTAAAGCGCGCGTAGGCGGTTTGCTAAGTCAGATGTGAAAGCCCCGGGCTCAACCTGGGAACTGCATTTGAAACTGGCAGGCTAGAATGCAGTAGAGGGAGGTGGAATTTCCGGTGTAGCGGTGAAATGCGTAGAGATCGGAAGGAACACCAGTGGCGAAGGCGGCCTCCTGGACTGACATTGACGCTGAGGTGCGAAAGCGTGGGGAGCAAACAGG	d__Bacteria; p__Proteobacteria; c__Gammaproteobacteria; o__Oceanospirillales; f__Alcanivoracaceae1; g__Alcanivorax; s__uncultured_Alcanivorax	0.803844965	R-B82850, R-82863, R-82885	Alcanivorax borkumensis	6.3644E-05	0	0.318819894	0.1636152	0	0.068915962	0	0.000202728	0	0.000221536	0.010230462	0.367522546	0.313576994	0.034780558	0.125387477	0.501112624	0.125622158	0.734839526	0.192909722	0	0	0	0	0	0
801	b4c360599c2cf690cdf0df5b8033e8dd	TACGGAGGGTGCAAGCGTTATCCGGAATCATTGGGTTTAAAGGGTCCGCAGGCGGTCAATTAAGTCAGAGGTGAAATCCCATAGCTTAACTATGGAACTGCCTTTGATACTGGTTGACTTGAGTTATACGGAAGTAGATAGAATGTGTAGTGTAGCGGTGAAATGCATAGAGATTACACAGAATACCGATTGCGAAGGCAGTCTACTACGTATATACTGACGCTCATGGACGAAAGCGTGGGGAGCGAACGGG	d__Bacteria; p__Bacteroidota; c__Bacteroidia; o__Flavobacteriales; f__Flavobacteriaceae	0.99999881	R-82938	Polaribacter sp.	0	0	0	0	0	0	0	0.000123889	0	0	0	0	0	0	0	0	0	0	0.109879572	0	0	0	0	0	0
3331	f512a0d20386c284215d59f7c8725a5c	TACGGAGGGTGCAAGCGTTAATCGGAATTACTGGGCGTAAAGCGCGCGTAGGTGGTTTGATAAGCGAGATGTGAAAGCCCCGGGCTTAACCTGGGAACGGCATTTCGAACTGTCAGGCTAGAGTGTGGTAGAGGGTAGTGGAATTTCCTGTGTAGCGGTGAAATGCGTAGATATAGGAAGGAACACCAGTGGCGAAGGCGGCTACCTGGACCAACACTGACACTGAGGTGCGAAAGCGTGGGGAGCAAACAGG	d__Bacteria; p__Proteobacteria; c__Gammaproteobacteria; o__Alteromonadales; f__Marinobacteraceae; g__Marinobacter	0.999802659	R-82834	Marinobacter goseongensis	0.075036277	0.052296718	0.018476809	0.001327198	0	0	0.000430221	0	0	0	0	0	0	0	0.020427774	0	0	0	0	0	0	0.000204785	0	0	0
3330	ac4ea96e13a7bc2d0bf7146021a67a45	TACGGAGGGTGCAAGCGTTAATCGGAATTACTGGGCGTAAAGCGCGCGTAGGTGGTTTGATAAGCGAGATGTGAAAGCCCCGGGCTCAACCTGGGAACGGCATTTCGAACTGTCAGGCTAGAGTATGGTAGAGGAGTGTGGAATTTCCTGTGTAGCGGTGAAATGCGTAGATATAGGAAGGAACACCAGTGGCGAAGGCGGCACTCTGGACCAATACTGACACTGAGGTGCGAAAGCGTGGGGAGCAAACAGG	d__Bacteria; p__Proteobacteria; c__Gammaproteobacteria; o__Alteromonadales; f__Marinobacteraceae; g__Marinobacter	0.999990263	R-82849	Marinobacter sp.	0	0	0.000589267	0	0.042533013	0.004413292	0	0	0	0	0	0	0	0	0.008462492	0	0	0	0	0	0	0.000880576	0	0	0
2640	088f0fe22ad2aefbbb7965a5c2657f5d	TACGGAGGGGGTTAGCGTTGTTCGGAATTACTGGGCGTAAAGCGCGCGTAGGCGGACTGGAAAGTTGGGGGTGAAATCCCAGGGCTCAACCCTGGAACTGCCTCCAAAACTATCAGTCTAGAGTTCGAGAGAGGTGAGTGGAATTCCGAGTGTAGAGGTGAAATTCGTAGATATTCGGAGGAACACCAGTGGCGAAGGCGGCTCACTGGCTCGATACTGACGCTGAGGTGCGAAAGTGTGGGGAGCAAACAGG	d__Bacteria; p__Proteobacteria; c__Alphaproteobacteria; o__Rhodobacterales; f__Rhodobacteraceae	0.99999973	R-82901, R-82852	Tritonibacter scottomollicae	0	0	0	0	0	0.002911289	0	0	0	0	0	0	0	7.86001E-05	0	0.000694803	0	0	0.001692191	0	0	0	0	0	0
2928	7f821b26f148d93626119f434dd5b5a5	TACGGAGGGGGTTAGCGTTGTTCGGAATTACTGGGCGTAAAGCGTACGTAGGCGGATCAGAAAGTAGGGGGTGAAATCCCGAGGCTCAACCTCGGAACTGCCTCCTAAACTCCTGGTCTTGAGTTCGAGAGAGGTGAGTGGAATTCCAAGTGTAGAGGTGAAATTCGTAGATATTTGGAGGAACACCAGTGGCGAAGGCGGCTCACTGGCTCGATACTGACGCTGAGGTACGAAAGTGTGGGGAGCAAACAGG	d__Bacteria; p__Proteobacteria; c__Alphaproteobacteria; o__Rhodobacterales; f__Rhodobacteraceae; g__Sulfitobacter	0.941231616	R-82851	Sulfitobacter sp.	0	0.004145178	0	0	0	9.27162E-05	0	0	0	0.000283073	0.011092207	0.002421927	0	0.041156994	0	0.000460072	0.004580405	0	0.00186141	0.000876296	0	0.008464453	0.001985874	0.000349646	0.000422481
3691	483c056545721cc65b0e138aa78e48af	TACGAAAGGTGCAAGCGTTAATCGGAATTACTGGGCGTAAAGCGCGCGTAGGCGGTTTGCTAAGTCAGATGTGAAAGCCCCGGGCTCAACCTGGGAACTGCATTTGAAACTGGCAGGCTAGAATGCAGTAGAGGGAGGTGGAATTTCCGGTGTAGCGGTGAAATGCGTAGAGATCGGAAGGAACACCAGTGGCGAAGGCGGCCTCCTGGACTGACATTGACGCTGAGGTGCGAAAGCGTGGGGAGCAAACAGG	d__Bacteria; p__Proteobacteria; c__Gammaproteobacteria; o__Oceanospirillales; f__Alcanivoracaceae1; g__Alcanivorax; s__uncultured_Alcanivorax	0.849426514	R-82833	Alcanivorax borkumensis	0	0.195851609	0	0	0.087839022	0	0	0	0	0	0.004573878	0	0	0.002731355	0	0	0	0	0	0	0	0	0	0	8.56379E-05
3690	ed958e0a3e7f149c81e244174228a0fa	TACGAAAGGTGCAAGCGTTAATCGGAATTACTGGGCGTAAAGCGCGCGTAGGCGGTGTGTTAAGTCGGATGTGAAAGCCCAGGGCTCAACCTTGGAATTGCATCCGATACTGGCACGCTAGAGTGCAGTAGAGGGAGGTGGAATTTCCGGTGTAGCGGTGAAATGCGTAGAGATCGGAAGGAACACCAGTGGCGAAGGCGGCCTCCTGGACTGACACTGACGCTGAGGTGCGAAAGCGTGGGGAGCAAACAGG	d__Bacteria; p__Proteobacteria; c__Gammaproteobacteria; o__Oceanospirillales; f__Alcanivoracaceae1; g__Alcanivorax	0.999999944	R-82860	Alcanivorax venustensis	0.000254576	0	0	0	0.000927768	0	0	0	0	0	0	0.002638522	0.000269735	0	0	0	0.003224473	0.039793918	0.000592267	0	0	0	0	0	0
2578	ed3f8d8f47258f6eba170105b4105acb	TACGAAGGGGGCTAGCGTTGTTCGGAATTACTGGGCGTAAAGCGCACGTAGGCGGATCGTTAAGTGAGGGGTGAAATCCCAGGGCTCAACCCTGGAACTGCCTTTCATACTGGCGATCTTGAGTTCGAGAGAGGTGAGTGGAATTCCGAGTGTAGAGGTGAAATTCGTAGATATTCGGAGGAACACCAGTGGCGAAGGCGGCTCACTGGCTCGATACTGACGCTGAGGTGCGAAAGCGTGGGGAGCAAACAGG	d__Bacteria; p__Proteobacteria; c__Alphaproteobacteria; o__Rhizobiales; f__Rhizobiaceae; g__Hoeflea	0.983357194	R-82900	Hoeflea halophila	0.000254576	0.005510837	0	0.001512135	0	0	0	0	0	0	0	0	0	0.005944135	0	0.000647857	0	0	0	0.000912809	0.001513757	0.001078535	0.000334391	0	0
3573	78fe0895fdde812b43950244497417af	TACGGAGGGTGCGAGCGTTAATCGGAATTACTGGGCGTAAAGCGCGCGTAGGCGGCTTCGTCAGTCAGATGTGAAAGCCCCGGGCTCAACCTGGGAACTGCATTTGATACTGCGGAGCTAGAGTATGGTAGAGGATAGTGGAATTCCAGGTGTAGCGGTGAAATGCGTAGATATCTGGAGGAACATCAGTGGCGAAGGCGACTGTCTGGACCAATACTGACGCTGAGGTGCGAAAGCGTGGGGAGCAAACAGG	d__Bacteria; p__Proteobacteria; c__Gammaproteobacteria; o__Cellvibrionales; f__Spongiibacteraceae; g__Spongiibacter	0.999639067	R-82905	Spongiibacter marinus	0	0.045564821	0.016054265	0	0	0	0	0	0.012117243	0	0.018803721	0	0.015084396	0.011210344	0.009206448	0.017773813	0.025977677	0.041621528	0.023831683	0	0	0	0	0	0
824	ad1411594316b7ee7ac4fbcec57355e1	TACGGAGGATCCAAGCGTTATCCGGAATCATTGGGTTTAAAGGGTCCGTAGGTGGATTAGTAAGTCAGAGGTGAAATCCTGCAGCTCAACTGTAGAACTGCCTTTGATACTGCTAGTCTTGAGTCATTATGAAGTGGTTAGAATGTGTAGTGTAGCGGTGAAATGCATAGATATTACACAGAATACCGATTGCGAAGGCAGATCACTAATAATGTACTGACACTGATGGACGAAAGCGTGGGGAGCGAACAGG	d__Bacteria; p__Bacteroidota; c__Bacteroidia; o__Flavobacteriales; f__Flavobacteriaceae; g__Aquibacter; s__uncultured_bacterium	0.922761877	R-82880	Flavobacteriaceae sp.	0	0	0	0	0	0	0	0	0	0	0	0.000147678	0.00467886	0	0	0	0	0	0	0	0	0	0	0	0
2635	05073d4d1b506f62b4fc64096c17e61c	TACGGAGGGGGTTAGCGTTGTTCGGAATTACTGGGCGTAAAGCGTACGTAGGCGGATCAGAAAGTTGGGGGTGAAATCCCGGGGCTCAACCCCGGAACTGCCTCCAAAACTCCTGGTCTAGAGTTCGAGAGAGGTGAGTGGAATTCCGAGTGTAGAGGTGAAATTCGTAGATATTCGGAGGAACACCAGTGGCGAAGGCGGCTCACTGGCTCGATACTGACGCTGAGGTACGAAAGTGTGGGGAGCAAACAGG	d__Bacteria; p__Proteobacteria; c__Alphaproteobacteria; o__Rhodobacterales; f__Rhodobacteraceae	0.999999873	R-82882	Jindonia sp.	0	0	0	0	0	0	0	0	0	0	0	0	0.121847475	0	0	0	0	0	0	0	0	0	0	0	0
2925	40d6343cb53400951e705a6e0e4216ad	TACGGAGGGGGTTAGCGTTGTTCGGAATTACTGGGCGTAAAGCGTACGTAGGCGGATCAGAAAGTAGGGGGTGAAATCCCAGGGCTCAACCCTGGAACTGCCTCCTAAACTCCTGGTCTTGAGTTCGAGAGAGGTGAGTGGAATTCCAAGTGTAGAGGTGAAATTCGTAGATATTTGGAGGAACACCAGTGGCGAAGGCGGCTCACTGGCTCGATACTGACGCTGAGGTACGAAAGTGTGGGGAGCAAACAGG	d__Bacteria; p__Proteobacteria; c__Alphaproteobacteria; o__Rhodobacterales; f__Rhodobacteraceae; g__Sulfitobacter	0.900246032	R-82884	Sulfitobacter mediterraneus	0	0	0	0	0	0	0	0	0	0	0	0.005552711	0.006660373	0	0	0	0.003902439	0.003233463	0	0.000693734	0	0.000368613	0	0.000171395	0
3821	c22b16cc6108c04f29fea3b6d4c81571	TACAGAGGGTGCAAGCGTTAATCGGATTTACTGGGCGTAAAGCGCGCGTAGGTGGCCAATTAAGTCAAATGTGAAATCCCCGAGCTTAACTTGGGAATTGCATTCGATACTGGTTGGCTAGAGTATGGGAGAGGATGGTAGAATTCCAGGTGTAGCGGTGAAATGCGTAGAGATCTGGAGGAATACCGATGGCGAAGGCAGCCATCTGGCCTAATACTGACACTGAGGTGCGAAAGCATGGGGAGCAAACAGG	d__Bacteria; p__Proteobacteria; c__Gammaproteobacteria; o__Pseudomonadales; f__Moraxellaceae; g__Acinetobacter	0.999999898	R-82891	Acinetobacter lwoffii	0	0	0	0	0	0	0	0	0	0	0	0	0	0	0	0	0	0	0	0.000328611	0.000504586	0	0.000191081	0.00021253	0.000114184
978	737b005771c2452856f475062835ae15	TACGGAGGATCCAAGCGTTATCCGGAATCATTGGGTTTAAAGGGTCCGTAGGTTGATAATTAAGTCAGGGGTGAAAGTTTGCAGCTTAACTGTAAAATTGCCTTTGATACTGGTTGTCTTGAATTATTGTGAAGTGGTTAGAATATGTAGTGTAGCGGTGAAATGCATAGATATTACATAGAATACCAATTGCGAAGGCAGATCACTAACAATATATTGACACTGATGGACGAAAGCGTGGGGAGCGAACAGG	d__Bacteria; p__Bacteroidota; c__Bacteroidia; o__Flavobacteriales; f__Flavobacteriaceae; g__Winogradskyella	0.997987317	R-82892	Winogradskyella sediminis	0	0	0	0	0	0	0	0	0	0	0	0	0	0.010394867	0	0	0	0	0	0	0	0	8.18917E-05	0	0
974	0e9ff1e985c85de9378afc330c8d3dd6	TACGGAGGATCCAAGCGTTATCCGGAATCATTGGGTTTAAAGGGTCCGTAGGTGGATAATTAAGTCAGAGGTGAAAGTCTGCAGCTCAACTGTAGAATTGCCTTTGATACTGGTTGTCTTGAATTATTGTGAAGTAGTTAGAATATGTAGTGTAGCGGTGAAATGCATAGATATTACATAGAATACCAATTGCGAAGGCAGATTACTAACAATATATTGACACTGATGGACGAAAGCGTGGGGAGCGAACAGG	d__Bacteria; p__Bacteroidota; c__Bacteroidia; o__Flavobacteriales; f__Flavobacteriaceae; g__Winogradskyella	0.787067467	R-82899	Flavobacteriaceae sp.	0	0	0	0	0	0	0	0	0	0	0	0	0	0.072145096	0	0	0	0	0	0	0	0.000109219	0.000279797	0	0
2626	00488b2185a7151bbef02a7b1a48f9ed	TACGGAGGGGGTTAGCGTTGTTCGGAATTACTGGGCGTAAAGCGCGCGTAGGCGGACTGGAAAGTTGGGGGTGAAATCCCAGGGCTCAACCCTGGAACTGCCTCCAAAACTCCCAGTCTTGAGTTCGAGAGAGGTGAGTGGAATTCCGAGTGTAGAGGTGAAATTCGTAGATATTCGGAGGAACACCAGTGGCGAAGGCGGCTCACTGGCTCGATACTGACGCTGAGGTGCGAAAGTGTGGGGAGCAAACAGG	d__Bacteria; p__Proteobacteria; c__Alphaproteobacteria; o__Rhodobacterales; f__Rhodobacteraceae	0.999999509	R-82902	Leisingera sp.	0	0	0	0	0	0	0	0	0	0	0.013765826	0	0	0	0	0	0.003753617	0	0.003102349	0	0	9.55664E-05	0	0.000116549	0.001096166
3271	9ca3e5e8718afe53e7181272fa991cfd	TACGGAGGGTGCGAGCGTTAATCGGAATTACTGGGCGTAAAGCGCACGCAGGCGGTTTGTTAAGCTAGATGTGAAAGCCCCGGGCTCAACCTGGGATGGTCATTTAGAACTGGCAGACTAGAGTCTTGGAGAGGGGAGTGGAATTCCAGGTGTAGCGGTGAAATGCGTAGATATCTGGAGGAACATCAGTGGCGAAGGCGGCTCCCTGGCCAAAGACTGACGCTCATGTGCGAAAGTGTGGGTAGCGAACAGG	d__Bacteria; p__Proteobacteria; c__Gammaproteobacteria; o__Alteromonadales; f__Alteromonadaceae; g__Alteromonas	0.758290508	R-82906	Alteromonas sp.	0	0	0	0	0	0	0	0	0	0	0.029796496	0	0	0	0	0	0	0	0	0	0	0	0	0	0
2917	9fad0e97961eaed64ac123e21461a9aa	TACGGAGGGGGTTAGCGTTGTTCGGAATTACTGGGCGTAAAGCGCACGTAGGCGGACTGGAAAGTTGGGGGTGAAATCCCAGGGCTCAACCCTGGAACTGCCTCCAAAACTATCAGTCTAGAGTTCGAGAGAGGTGAGTGGAATTCCGAGTGTAGAGGTGAAATTCGTAGATATTCGGAGGAACACCAGTGGCGAAGGCGGCTCACTGGCTCGATACTGACGCTGAGGTGCGAAAGTGTGGGGAGCAAACAGG	d__Bacteria; p__Proteobacteria; c__Alphaproteobacteria; o__Rhodobacterales; f__Rhodobacteraceae; g__Ruegeria	0.707063847	R-82912	Ruegeria sp.	0	0	0	0	0	0	0	0	0.094380975	0.00225228	0	0	0	0	0	0	0	0	0	0	0	0.00638247	0.001050943	0.000315367	0.003117221
2919	03f1226b0ae1fa5e32e39b72c86d8571	TACGGAGGGGGTTAGCGTTGTTCGGAATTACTGGGCGTAAAGCGTACGTAGGCGGGTTGTTAAGTTAGAGGTGAAATCCCGGGGCTCAACCCCGGAACTGCCTTTAATACTGGCAACCTAGAGTTCGAGAGAGGTGAGTGGAATTCCGAGTGTAGAGGTGAAATTCGTAGATATTCGGAGGAACACCAGTGGCGAAGGCGGCTCACTGGCTCGATACTGACGCTGAGGTACGAAAGTGTGGGGAGCAAACAGG	d__Bacteria; p__Proteobacteria; c__Alphaproteobacteria; o__Rhodobacterales; f__Rhodobacteraceae; g__Shimia	0.994243756	R-82923	Shimia sp.	0	0	0	0	0	0	0	0	0	0	0	0	0	0	0.062089275	0	0.05875155	0	0	0	0	0	0	0	0.000137021
896	cc246c2e29481ed5cfcd612810ec2b33	TACGGAGGGTCCGAGCGTTATCCGGAATTATTGGGTTTAAAGGGTCCGTAGGCGGGCCGATAAGTCAGGGGTGAAAGTCTGCCGCTCAACGGTAGAACTGCCTTTGATACTGTCGGTCTTGAGTTATAGTGAAGTTGCCGGAATATGTAGTGTAGCGGTGAAATGCATAGATATTACATAGAACACCGATTGCGAAGGCAGGTGACTAACTATATACTGACGCTGATGGACGAAAGCGTGGGGAGCGAACAGG	d__Bacteria; p__Bacteroidota; c__Bacteroidia; o__Flavobacteriales; f__Flavobacteriaceae; g__Maribacter	0.995936024	R-82930	Maribacter dokdonensis	0	0	0	0	0	0	0	0	0	0	0	0	0	0	0	0	0.005489872	0	0	0	0	7.50879E-05	4.09458E-05	0	0
2918	de98a50962f8bc9bb346908fcdf53857	TACGGAGGGGGTTAGCGTTGTTCGGAATTACTGGGCGTAAAGCGTACGTAGGCGGATCAGAAAGTAAGGGGTGAAATCCCAGGGCTCAACCCTGGAACTGCCTCTTAAACTCCTGGTCTTGAGTTCGAGAGAGGTGAGTGGAATTCCGAGTGTAGAGGTGAAATTCGTAGATATTCGGAGGAACACCAGTGGCGAAGGCGGCTCACTGGCTCGATACTGACGCTGAGGTACGAAAGTGTGGGGAGCAAACAGG	d__Bacteria; p__Proteobacteria; c__Alphaproteobacteria; o__Rhodobacterales; f__Rhodobacteraceae; g__Sedimentitalea	0.716769172	R-82832	Sulfitobacter sp.	0	0.001044328	0.009336616	0.000239331	0.00119579	0	0	0	0	0	0	0	0	0	0	0	0	0	0	0	0	0	0	0	0
